# Accurate Variant Classification in Tumour-Only Genomic Data Using Interpretable Tabular Models

**DOI:** 10.64898/2025.12.09.693348

**Authors:** Lorenzo Tattini, Yiqing Yan, Nimisha Chaturvedi, Raja Appuswamy

## Abstract

Recent work has shown that machine learning can provide a reliable tool to classify somatic and rare germline variants in cancer studies where matched-normal samples are not available. Here, we present a workflow that combines an opensource pipeline with three machine-learning models, XGBoost, LightGBM, and TabNet, trained on eight types of features. Our approach substantially enhances the accuracy across all tested models providing accurate results irrespective of sample ancestry and tumour type. We build a parsimonious model and demonstrate that training on low-coverage data retains high accuracy when applied to high-coverage data and vice versa. In contrast to previous findings, our results indicate that XGBoost slightly outperforms LightGBM, achieving high classification accuracy even in the absence of copy-number information and allowing for the ancestry-unbiased calculation of the tumour mutational burden for different types of cancer.
