## Supplementary Table S3 for "Accurate Variant Classification in Tumour-Only Genomic Data Using Interpretable Tabular Models"

### Sheet: Sheet 1
Run	Data	Data Coverage	Dropped Features	Gold Standard		xgboost							lightgbm							tabnet
				Germline	Somatic	Predicted Germline	Predicted Somatic	Precision	Recall	Accuracy	TNR	NPV	Predicted Germline	Predicted Somatic	Precision	Recall	Accuracy	TNR	NPV	Predicted Germline	Predicted Somatic	Precision	Recall	Accuracy	TNR	NPV
59	Training Set	high	none	49149	37117	49149	37117	1	1	1	1	1	49254	37012	0.999946	0.997117	0.998737	0.999959	0.997828	49254	37012	0.999098	0.984886	0.993114	0.999329	0.988707
	Validation Set	high		22526	10302	22566	10262	0.999123	0.995244	0.998233	0.999601	0.997829	22582	10246	0.99961	0.994176	0.99805	0.999822	0.997343	22582	10246	0.997924	0.980004	0.993085	0.999068	0.99093
	Test MM Set	high		12044	41954	12095	41903	0.999881	0.998665	0.99887	0.999585	0.99537	12132	41866	0.999904	0.997807	0.998222	0.999668	0.992417	12132	41866	0.999831	0.990156	0.992222	0.999419	0.966827
	Test TCGA Set	high		23172	57384	23366	57190	0.999773	0.996393	0.997269	0.999439	0.991141	23477	57079	0.999912	0.994598	0.99609	0.999784	0.986796	23477	57079	0.999823	0.983567	0.98817	0.999568	0.960879
	Prediction TNBC Set	low				20713	1630						20982	1361						20982	1361
60	Training Set	low	none	31507	16195	31508	16194	1	0.999938	0.999979	1	0.999968	31604	16098	1	0.994011	0.997966	1	0.996931	31946	15756	0.995557	0.968571	0.987862	0.997778	0.984067
	Validation Set	low		14069	4309	14102	4276	0.998129	0.990485	0.997334	0.999431	0.997093	14131	4247	0.999058	0.984683	0.996191	0.999716	0.995329	14226	4152	0.99446	0.958227	0.988954	0.998365	0.987347
	Test MM Set	low		9551	32791	9659	32683	0.999816	0.996523	0.997166	0.999372	0.988197	9708	32634	0.999816	0.995029	0.996009	0.999372	0.98321	10277	32065	0.999251	0.977128	0.98172	0.997487	0.927022
	Test TCGA Set	low		18757	34184	18921	34020	0.999647	0.994851	0.996449	0.99936	0.990698	19040	33901	0.999853	0.991575	0.994466	0.999733	0.984874	19565	33376	0.998802	0.975193	0.983227	0.997868	0.956657
	Prediction TNBC Set	low				20981	1362						21108	1235						22205	138
61	Training Set	low	none	31507	16195	31508	16194	1	0.999938	0.999979	1	0.999968	31602	16100	0.999938	0.994072	0.997966	0.999968	0.996962	31838	15864	0.999054	0.978635	0.992432	0.999524	0.989132
	Validation Set	low		14069	4309	14102	4276	0.998129	0.990485	0.997334	0.999431	0.997093	14130	4248	0.999058	0.984915	0.996246	0.999716	0.9954	14220	4158	0.998076	0.963101	0.990913	0.999431	0.988819
	Test MM Set	high		12044	41954	12172	41826	0.99988	0.99683	0.997444	0.999585	0.989073	12202	41796	0.999976	0.99621	0.997037	0.999917	0.986969	12563	41435	0.997587	0.985246	0.986685	0.991697	0.950728
	Test TCGA Set	high		23172	57384	23381	57175	0.999843	0.996201	0.997182	0.999612	0.990676	23513	57043	0.999912	0.99397	0.995643	0.999784	0.985285	24151	56405	0.999504	0.982452	0.987152	0.998792	0.958304
	Prediction TNBC Set	low				20981	1362						21190	1153						22190	153
62	Training Set	high	none	49149	37117	49149	37117	1	1	1	1	1	49253	37013	0.999919	0.997117	0.998725	0.999939	0.997827	49432	36834	0.997285	0.989681	0.994401	0.997965	0.992252
	Validation Set	high		22526	10302	22567	10261	0.999123	0.995147	0.998203	0.999601	0.997784	22580	10248	0.99961	0.99437	0.998111	0.999822	0.997431	22656	10172	0.994593	0.982042	0.992689	0.997558	0.991834
	Test MM Set	low		9551	32791	9690	32652	0.999908	0.995669	0.996575	0.999686	0.985346	9744	32598	0.999877	0.993992	0.995253	0.999581	0.979782	9911	32431	0.997472	0.986521	0.987625	0.991414	0.955403
	Test TCGA Set	low		18757	34184	19022	33919	0.999558	0.991809	0.994428	0.9992	0.98528	19127	33814	0.999734	0.988913	0.992671	0.99952	0.980185	19048	33893	0.996017	0.987538	0.989403	0.992803	0.977635
	Prediction TNBC Set	low				20761	1582						21066	1277						21626	717
63	Training Set	high	best ‘CNT’	49149	37117	49152	37114	0.999973	0.999892	0.999942	0.99998	0.999919	50118	36148	0.987413	0.961635	0.978218	0.990742	0.971587	51115	35151	0.995704	0.942964	0.973709	0.996928	0.958584
	Validation Set	high		22526	10302	22544	10284	0.968592	0.9669	0.979773	0.985661	0.984874	22655	10173	0.955864	0.943894	0.968716	0.980067	0.974487	22978	9850	0.99066	0.947195	0.980626	0.995916	0.976325
	Test MM Set	high		12044	41954	13119	40879	0.997065	0.971516	0.975647	0.990036	0.908911	13648	40350	0.99487	0.956834	0.962628	0.982813	0.867307	14364	39634	0.999117	0.943867	0.955739	0.997094	0.836048
	Test TCGA Set	high		23172	57384	24241	56315	0.995667	0.977119	0.980672	0.98947	0.945836	25129	55427	0.993451	0.959571	0.966694	0.984335	0.907676	26233	54323	0.998288	0.945037	0.959693	0.995986	0.87977
	Prediction TNBC Set	low				19352	2991						18648	3695						22100	243
64	Training Set	high	insignificant trinucleotide_GAC	49149	37117	49149	37117	1	1	1	1	1	49256	37010	0.999973	0.99709	0.998737	0.99998	0.997807	50270	35996	0.998111	0.967966	0.985429	0.998617	0.976348
	Validation Set	high		22526	10302	22566	10262	0.999123	0.995244	0.998233	0.999601	0.997829	22583	10245	0.99961	0.994079	0.99802	0.999822	0.997299	22946	9882	0.996053	0.955445	0.98483	0.998269	0.979997
	Test MM Set	high		12044	41954	12095	41903	0.999881	0.998665	0.99887	0.999585	0.99537	12132	41866	0.999904	0.997807	0.998222	0.999668	0.992417	13443	40555	0.999877	0.966535	0.973906	0.999585	0.895559
	Test TCGA Set	high		23172	57384	23366	57190	0.999773	0.996393	0.997269	0.999439	0.991141	23485	57071	0.999912	0.994458	0.99599	0.999784	0.986459	24854	55702	0.999731	0.970427	0.978748	0.999353	0.931721
	Prediction TNBC Set	low				20713	1630						20962	1381						21919	424
65	Training Set	high	top 2 ‘CNT’, ‘ontology_NR’, ‘DP’	49149	37117	49201	37065	0.999676	0.998276	0.999119	0.999756	0.998699	50328	35938	0.989315	0.95789	0.97743	0.992187	0.968944	51319	34947	0.989012	0.931191	0.965943	0.992187	0.950233
	Validation Set	high		22526	10302	22454	10374	0.964334	0.971074	0.979652	0.983575	0.986728	22770	10058	0.966494	0.943603	0.972036	0.985039	0.974484	23163	9665	0.981273	0.920598	0.969569	0.991965	0.964685
	Test MM Set	high		12044	41954	13038	40960	0.99646	0.972851	0.976221	0.987961	0.91264	13732	40266	0.996275	0.95619	0.963184	0.987546	0.866152	14431	39567	0.998104	0.941317	0.953017	0.993773	0.829395
	Test TCGA Set	high		23172	57384	24252	56304	0.995524	0.976788	0.980337	0.989125	0.945077	25402	55154	0.995884	0.957183	0.966682	0.990204	0.903275	26297	54259	0.997107	0.942806	0.957309	0.993225	0.875195
	Prediction TNBC Set	low				19319	3024						19148	3195						21906	437
66	Training Set	high	top 4 ‘CNT’, ‘ontology_NR’, ‘DP’, ‘AD’, ’ontology_inframe_indel’, 'AF', 'subs_type_T>C', ‘ontology_frame_shift_indel'	49149	37117	55848	30418	0.925965	0.758844	0.870134	0.95418	0.839726	55391	30875	0.910316	0.757227	0.863446	0.943661	0.83732	66836	19430	0.993772	0.52022	0.792166	0.997538	0.733557
	Validation Set	high		22526	10302	23899	8929	0.706574	0.612405	0.798556	0.88369	0.832922	23501	9327	0.687145	0.622112	0.792525	0.870461	0.834348	27854	4974	0.985726	0.475927	0.833374	0.996848	0.806168
	Test MM Set	high		12044	41954	15139	38859	0.969531	0.898007	0.89883	0.901694	0.717352	15138	38860	0.966058	0.894813	0.893848	0.890485	0.708482	24207	29791	0.998825	0.709253	0.773455	0.997094	0.496096
	Test TCGA Set	high		23172	57384	30576	49980	0.967267	0.842465	0.867471	0.929397	0.704343	30573	49983	0.965008	0.840548	0.864703	0.924521	0.700716	44710	35846	0.998187	0.623536	0.731019	0.997195	0.516819
	Prediction TNBC Set	low				16832	5511						15931	6412						22196	147
67	Training Set	high	insignificant 'trinucleotide_GAC', 'trinucleotide_ACA', 'trinucleotide_GCC', 'subs_type_A>T'	49149	37117	49149	37117	1	1	1	1	1	49261	37005	0.999946	0.996929	0.998655	0.999959	0.997686	49019	37247	0.989637	0.993103	0.992558	0.992146	0.994777
	Validation Set	high		22526	10302	22566	10262	0.999123	0.995244	0.998233	0.999601	0.997829	22590	10238	0.999707	0.993496	0.997868	0.999867	0.997034	22564	10264	0.992985	0.989322	0.994456	0.996804	0.995125
	Test MM Set	high		12044	41954	12095	41903	0.999881	0.998665	0.99887	0.999585	0.99537	12135	41863	0.999904	0.997736	0.998167	0.999668	0.992171	12149	41849	0.998949	0.996448	0.996426	0.996347	0.987736
	Test TCGA Set	high		23172	57384	23366	57190	0.999773	0.996393	0.997269	0.999439	0.991141	23493	57063	0.999912	0.994319	0.995891	0.999784	0.986124	23381	57175	0.996484	0.992855	0.992415	0.991326	0.982464
	Prediction TNBC Set	low				20713	1630						20942	1401						21050	1293

### Sheet: Sheet 2
Run	AUC
	xgboost	lightgbm	tabnet
59	0.999796	0.999743	0.998591
60	0.999509	0.999391	0.996449
61	0.999509	0.999504	0.996974
62	0.999781	0.999739	0.998554
63	0.99638	0.993574	0.996712
64	0.999813	0.999727	0.997893
65	0.994703	0.99323	0.996494
66	0.871255	0.872911	0.868952
67	0.999813	0.999642	0.998548
