## Supplementary Table S4 for "Accurate Variant Classification in Tumour-Only Genomic Data Using Interpretable Tabular Models"

### Sheet: Sheet 1
scores-snv
Run	Variants	Set	Germline (gold standard)	Somatic (gold standard)	Germline (XGBoost)	Somatic (XGBoost)	TP (XGBoost)	TN (XGBoost)	FP (XGBoost)	FN (XGBoost)	Precision (XGBoost)	Recall (XGBoost)	Accuracy (XGBoost)	TNR (XGBoost)	NPV (XGBoost)	Germline (LightGBM)	Somatic (LightGBM)	TP (LightGBM)	TN (LightGBM)	FP (LightGBM)	FN (LightGBM)	Precision (LightGBM)	Recall (LightGBM)	Accuracy (LightGBM)	TNR (LightGBM)	NPV (LightGBM)	Germline (TabNet)	Somatic (TabNet)	TP (TabNet)	TN (TabNet)	FP (TabNet)	FN (TabNet)	Precision (TabNet)	Recall (TabNet)	Accuracy (TabNet)	TNR (TabNet)	NPV (TabNet)
59	SNVs	train	38216	11994	38216	11994	11994	38216	0	0	1	1	1	1	1	38263	11947	11947	38216	0	47	1	0.996081	0.999064	1	0.998772	38405	11805	11780	38191	25	214	0.997882	0.982158	0.99524	0.999346	0.994428
		validation	16852	2538	16879	2511	2507	16848	4	31	0.998407	0.987786	0.998195	0.999763	0.998163	16882	2508	2506	16850	2	32	0.999203	0.987392	0.998247	0.999881	0.998104	16949	2441	2420	16831	21	118	0.991397	0.953507	0.992831	0.998754	0.993038
		test-melanoma	8891	11445	8946	11390	11389	8890	1	56	0.999912	0.995107	0.997197	0.999888	0.99374	8980	11356	11355	8890	1	90	0.999912	0.992136	0.995525	0.999888	0.989978	9261	11075	11064	8880	11	381	0.999007	0.96671	0.980724	0.998763	0.95886
		test-mixtcga	17883	17900	18041	17742	17735	17876	7	165	0.999605	0.990782	0.995193	0.999609	0.990854	18127	17656	17654	17881	2	246	0.999887	0.986257	0.993069	0.999888	0.986429	18413	17370	17356	17869	14	544	0.999194	0.969609	0.984406	0.999217	0.970456
	indels	train	10933	1190	10933	1190	1190	10933	0	0	1	1	1	1	1	10990	1133	1131	10931	2	59	0.998235	0.95042	0.994968	0.999817	0.994631	11107	1016	1002	10919	14	188	0.98622	0.842017	0.983337	0.998719	0.983074
		validation	5674	499	5688	485	480	5669	5	19	0.989691	0.961924	0.996112	0.999119	0.99666	5703	470	468	5672	2	31	0.995745	0.937876	0.994654	0.999648	0.994564	5765	408	399	5665	9	100	0.977941	0.799599	0.982342	0.998414	0.982654
		test-melanoma	3153	82	3149	86	80	3147	6	2	0.930233	0.97561	0.997527	0.998097	0.999365	3152	83	80	3150	3	2	0.963855	0.97561	0.998454	0.999049	0.999365	3156	79	78	3152	1	4	0.987342	0.95122	0.998454	0.999683	0.998733
		test-mixtcga	5289	645	5322	612	606	5283	6	39	0.990196	0.939535	0.992417	0.998866	0.992672	5360	574	571	5286	3	74	0.994774	0.885271	0.987024	0.999433	0.986194	5423	511	503	5281	8	142	0.984344	0.779845	0.974722	0.998487	0.973815
